# Chromatin accessibility dynamics of neurogenic niche cells reveal defects in neural stem cell adhesion and migration during aging

**DOI:** 10.1101/2021.03.29.437585

**Authors:** Robin W. Yeo, Olivia Y. Zhou, Brian L. Zhong, Eric D. Sun, Paloma Navarro Negredo, Surag Nair, Mahfuza Sharmin, Tyson J. Ruetz, Mikaela Wilson, Anshul Kundaje, Alexander R. Dunn, Anne Brunet

## Abstract

Aging is accompanied by a deterioration in the regenerative and repair potential of stem cell niches in the brain^1–5^. However, the mechanisms underlying this decline are largely unknown. Here we characterize genome-wide chromatin accessibility in young and old neurogenic niche cells *in vivo*, revealing defects in neural stem cell (NSC) adhesion and migration during aging. Interestingly, chromatin accessibility at cell adhesion and migration genes decreases with age in quiescent NSCs but increases with age in activated (proliferative) NSCs, and this is accompanied by corresponding expression changes in these genes. We experimentally validate that quiescent and activated NSCs exhibit opposing adhesion and migration behaviors with age: quiescent NSCs become less adhesive (and more migratory) whereas activated NSCs and progeny become more adhesive (and less migratory) during aging. We also show that the ability of activated NSCs and progeny to mobilize out of the niche during *in vivo* neurogenesis diminishes during aging. Using tension sensors with single molecule resolution, we find that one of the cellular mechanisms by which aging impairs the migration of old activated NSCs and progeny involves increased force-producing adhesions. We identify inhibition of the cytoskeletal-regulating kinase ROCK^6, 7^ as a way to reduce force-producing adhesions and restore migration in old activated NSCs *in vitro*. Interestingly, inhibition of ROCK in the neurogenic niche of old mice boosts neurogenesis to the olfactory bulb *in vivo*. These results have important implications for restoring the migratory potential of NSCs and progeny and for improving neurogenesis in the aged brain.
