## Supplementary Tables for "Chromatin accessibility dynamics of neurogenic niche cells reveal defects in neural stem cell adhesion and migration during aging": Supplementary Table 1 - ATAC QC Information.xlsx

### Sheet: GFAP-GFP mouse ages
Mouse and FACS sorting data for generating ATAC-seq libraries from freshly isolated NSCs
GFAP-GFP mouse ages (months old)
		Rep 1	Rep 2	Rep 3
Young	Male	3.63	3.8	4
Young	Male	3.63	3.8	4.63
Young	Female	3.6	3.47	4
Young	Female	3.6	3.8	4.47
Old	Male	21.37	22.83	20.13
Old	Male	21.47	23.3	20.23
Old	Male	21.47	23.3	20.23
Old	Female	21.67	21.87	21.07
Old	Female	21.67	21.87	21.1
Old	Female	22.27	23.3	22.07
Sorted cell counts for ATAC-seq
		Rep 1	Rep 2	Rep 3
Young	Astrocyte	2000	2000	2000
Young	qNSC	2000	2000	2000
Young	aNSC	800	1000	1000
Young	NPC	2000	2000	2000
Young	Endothelial	2000	2000	2000
Old	Astrocyte	2000	2000	2000
Old	qNSC	2000	1670	2000
Old	aNSC	800	880	1000
Old	NPC	2000	2000	2000
Old	Endothelial	2000	2000	2000

### Sheet: Paired Young Old 2018
ATAC-seq library QC information for freshly isolated Astrocytes, qNSCs, aNSCs, NPCs, and Endothelial Cells
REP1
		Primer ID	initial read count	final read count	bowtie alignment rate	mito reads (out of total)	final reads (after filtering)	Picard Complexity	Peaks	Approx TSS Enrichment	Fraction of reads in universal DHS regions	FRiP
Young	Ast	1	68300644	8456922	95.95	0.162	0.124	7557445	72327	55	0.662	0.409	- censored due to low QC
Young	qNSC	2	78716920	20563222	97.83	0.052	0.261	15814453	61599	18	0.435	0.117	*library used for chromatin signal tracks with IGV
Young	aNSC	3	56380810	24593452	98.6	0.058	0.436	22565397	67516	14	0.489	0.148
Young	NPC	4	120980400	68922524	99.07	0.037	0.57	74995168	83241	8	0.439	0.094
Young	Endo	5	70146104	24533774	97.31	0.048	0.35	21069003	24051	8	0.358	0.027	*library used for chromatin signal tracks with IGV
Old	Ast	6	72253982	33170336	98.49	0.024	0.459	35713995	26315	8	0.365	0.033	*library used for chromatin signal tracks with IGV
Old	qNSC	7	95834258	21555732	98.06	0.028	0.225	15592260	40163	20	0.422	0.092
Old	aNSC	8	83811068	22690822	98.26	0.088	0.271	16271730	52695	10	0.45	0.098	*library used for chromatin signal tracks with IGV
Old	NPC	9	85093002	51661166	99.06	0.032	0.607	75379738	55007	6	0.413	0.056
Old	Endo	10	69812150	31523884	97.87	0.023	0.452	33894686	22863	4	0.338	0.016
REP2
		Primer ID	initial read count	final read count	bowtie alignment rate	mito reads (out of total)	final reads (after filtering)	Picard Complexity	Peaks	Approx TSS Enrichment	Fraction of reads in universal DHS regions	FRiP
Young	Ast	1	76902516	24415486	96.5	0.048	0.317	28207525	54052	30	0.448	0.142
Young	qNSC	2	74733006	35338294	97.19	0.019	0.473	57024770	25668	8	0.365	0.029
Young	aNSC	3	71784776	32343072	97.27	0.013	0.451	46008467	13689	4.5	0.36	0.012	- censored due to low QC
Young	NPC	4	61666522	19255942	96.29	0.058	0.312	22028328	55034	9	0.414	0.073	*library used for chromatin signal tracks with IGV
Young	Endo	5	53303630	10309144	94.8	0.096	0.193	12605371	44360	16	0.354	0.069
Old	Ast	6	74475210	31853840	96.86	0.046	0.428	44743386	58214	18	0.413	0.097
Old	qNSC	7	65014822	18047620	97.1	0.031	0.278	19882293	41753	16	0.405	0.083	*library used for chromatin signal tracks with IGV
Old	aNSC	8	113011016	27278492	97.52	0.039	0.241	27953951	49201	8	0.427	0.076
Old	NPC	9	83960520	5086910	91.84	0.067	0.061	9225438	18770	10	0.394	0.048	- censored due to low QC
Old	Endo	10	208802252	37319480	96.94	0.022	0.179	31967332	15737	5	0.335	0.013	*library used for chromatin signal tracks with IGV
REP3
		Primer ID	initial read count	final read count	bowtie alignment rate	mito reads (out of total)	final reads (after filtering)	Picard Complexity	Peaks	Approx TSS Enrichment	Fraction of reads in universal DHS regions	FRiP
Young	Endo	11	160176996	12603256	97.45	0.046	0.079	10065131	20016	6	0.343	0.025	- censored due to low QC
Young	Ast	12	70848716	33801448	98.37	0.028	0.477	38604566	40654	15	0.399	0.072	*library used for chromatin signal tracks with IGV
Young	qNSC	13	113617762	45790168	98.45	0.025	0.403	38948492	39777	10	0.383	0.047
Young	aNSC	14	81925668	10891588	97.17	0.056	0.133	8912609	48504	20	0.452	0.114	*library used for chromatin signal tracks with IGV
Young	NPC	15	95253130	19623668	98.38	0.037	0.206	14281585	40224	10	0.395	0.052
Old	Endo	16	76625330	10429702	92.22	0.071	0.136	9238064	42127	15	0.352	0.064	- censored due to low QC
Old	Ast	17	103208418	29546310	98.31	0.04	0.286	22052026	58375	16	0.424	0.1
Old	qNSC	18	83636046	35882952	98.45	0.041	0.429	34216690	57864	15	0.428	0.105
Old	aNSC	19	90723120	38033342	97.48	0.03	0.419	35386334	45445	7	0.401	0.052
Old	NPC	20	112618050	13082988	98.02	0.093	0.116	10574838	41688	14	0.453	0.101	*library used for chromatin signal tracks with IGV

### Sheet: Young + Old NIA Culture Notes
Mouse and FACS sorting data for generating ATAC-seq libraries from cultured NSCs
GFAP-GFP mouse ages (months old)
		Rep 1	Rep 2	Rep 3	Rep 4
Young	Male	2.6	2.6	2.6	2.6
Young	Female	2.6	2.6	2.6	2.6
Old	Male	22.6	22.6	22.6	22.6
Old	Female	22.6	22.6	22.6	22.6
		Rep 1	Rep 2	Rep 3	Rep 4
Young	qNSC	10000	15000	15000	10000
Old	qNSC	10000	15000	15000	10000
Young	aNSC	15000	15000	15000	15000
Old	aNSc	15000	15000	15000	15000

### Sheet: In vitro 2019
ATAC-seq library QC information for cultured qNSCs and aNSCs
		Primer ID	initial read count	final read count	bowtie alignment rate	mito reads (out of total)	final reads (after filtering)	Picard Complexity	Peaks	Approx TSS Enrichment	Fraction of reads in universal DHS regions	FRiP
Young	Y Q1	1	47011242	29077948	99.13	0.107	0.619	54868710	77260	18	0.472	0.171	*library used for chromatin signal tracks with IGV
Young	Y Q2	5	41253580	26738066	99.09	0.11	0.648	63483238	75674	23	0.488	0.194
Young	Y Q3	9	53753140	31793036	98.99	0.125	0.591	59725318	73687	18	0.455	0.146	- censored due to low QC
Young	Y Q4	13	57300636	27077302	97.66	0.241	0.473	34284485	98916	35	0.595	0.357	- censored due to low QC
Young	Y A1	3	63236088	35319492	99.31	0.208	0.559	63689172	88533	18	0.478	0.168	- censored due to low QC
Young	Y A2	7	39416706	23984652	99.23	0.189	0.608	53714532	97010	25	0.547	0.253	*library used for chromatin signal tracks with IGV
Young	Y A3	11	36799428	18572354	99.09	0.298	0.505	29223789	96336	28	0.569	0.286
Young	Y A4	15	31951924	16259458	99.23	0.31	0.509	26288919	90494	27	0.568	0.278
Old	O Q1	2	54732040	33590990	99.23	0.078	0.614	64754267	59442	14	0.427	0.111	- censored due to low QC
Old	O Q2	6	47500304	30327542	99.21	0.111	0.638	74376229	75960	20	0.457	0.164	*library used for chromatin signal tracks with IGV
Old	O Q3	10	54713132	29641964	99	0.159	0.542	46686337	72086	19	0.448	0.152
Old	O Q4	14	63255258	26263942	98.75	0.271	0.415	28711472	93709	35	0.59	0.343	- censored due to low QC
Old	O A1	4	71293072	42362712	99.24	0.19	0.594	90211378	112526	20	0.504	0.213	*library used for chromatin signal tracks with IGV
Old	O A2	8	31300786	18667898	99.24	0.202	0.596	39658447	98476	25	0.554	0.263
Old	O A3	12	33916060	20386374	99.27	0.18	0.601	47063434	63724	16	0.436	0.114	- censored due to low QC
Old	O A4	16	56009694	27084290	99.11	0.299	0.484	39315822	104278	25	0.537	0.249
