## Supplementary Tables for "Chromatin accessibility dynamics of neurogenic niche cells reveal defects in neural stem cell adhesion and migration during aging": Supplementary Table 6 - Old aNSC IPA Canonical Pathways.xlsx

### Sheet: ipa_canonical_pathways
Ingenuity Canonical Pathways	-log(p-value)	Ratio	z-score	Molecules
GŒ±12/13 Signaling	4.63	0.162	NaN	AKT3,CDH11,CDH13,CDH16,CDH20,CDH22,CDH26,CDH4,CDH5,CDH6,CDH9,CTNNB1,HRAS,LPAR1,MAP3K1,MEF2A,MEF2D,PIK3C3,RASA1,RASD2,SRC
Synaptogenesis Signaling Pathway	4.38	0.119	NaN	ADCY3,AKT3,CDH11,CDH13,CDH16,CDH20,CDH22,CDH26,CDH4,CDH5,CDH6,CDH9,CTNNB1,EFNB2,EPHA3,EPHA6,EPHA7,FARP1,GRIN2A,GRM7,HRAS,ITSN1,KALRN,LRP8,MTOR,NAP1L1,NRXN1,PIK3C3,PRKAG2,PRKCE,RASD2,SRC,STXBP4,STXBP6,SYT1,SYT7,THBS2
Axonal Guidance Signaling	3.01	0.095	NaN	ADAM29,ADAMTS18,ADAMTS6,AKT3,BAIAP2,BMP7,CXCR4,EFNB2,EPHA3,EPHA6,EPHA7,FARP2,HERC2,HHIP,HRAS,ITGB1,ITSN1,KALRN,LRRC4C,MMP16,MMP2,NTNG1,PAPPA,PAPPA2,PGF,PIK3C3,PLXNA2,PLXNC1,PPP3CA,PPP3R2,PRKAG2,PRKCE,PRKD1,RASA1,RASD2,RGS3,ROBO1,SEMA4A,SEMA6D,SHANK2,SHH,SRGAP2,UNC5C,UNC5D,WNT16,WNT5B
GABA Receptor Signaling	2.88	0.147	NaN	ADCY3,CACNA1D,CACNA1G,CACNA2D4,GABBR2,GABRB1,GABRB3,GABRR1,GABRR2,GABRR3,GAD1,GPHN,GPR37,KCNN4
Role of NFAT in Cardiac Hypertrophy	2.72	0.112	NaN	ADCY3,AKT3,CACNA1D,CACNA1G,CACNA2D4,CAMK1D,HDAC2,HDAC4,HDAC9,HRAS,ITPR2,MAP3K1,MEF2A,MEF2D,PIK3C3,PPP3CA,PPP3R2,PRKAG2,PRKCE,PRKD1,RASD2,RCAN2,SLC8A1,SRC
Heparan Sulfate Biosynthesis	2.71	0.154	NaN	Ces2a,CHST10,CHST12,DTD2,EXT1,EXT2,HS2ST1,HS3ST2,HS3ST3B1,SULT1C3,UST,XYLT1
GŒ±i Signaling	2.56	0.128	NaN	ADCY3,ADRA2A,CAV1,CCR4,GABBR2,GRM7,HRAS,HTR1A,LPAR1,OPRL1,PRKAG2,RASD2,RGS10,RGS7,S1PR1,SRC
Heparan Sulfate Biosynthesis (Late Stages)	2.55	0.155	NaN	Ces2a,CHST10,CHST12,DTD2,EXT1,EXT2,HS2ST1,HS3ST2,HS3ST3B1,SULT1C3,UST
Opioid Signaling Pathway	2.52	0.105	NaN	ADCY3,AKT3,CACNA1D,CACNA1G,CACNA2D4,CAMK1D,CTNNB1,GRIN2A,HRAS,ITPR2,KCNJ6,OPRL1,PDYN,PENK,PPP3CA,PPP3R2,PRKAG2,PRKCE,PRKD1,RASD2,RGS10,RGS3,RGS7,RYR3,SRC,TH
Gap Junction Signaling	2.49	0.111	NaN	ADCY3,AKT3,CAV1,CTNNB1,GAD1,GJD2,GRIK2,GUCY2C,HRAS,HTR2B,ITPR2,LPAR1,PIK3C3,PPP3CA,PPP3R2,PRKAG2,PRKCE,PRKD1,PRKG1,RASD2,SMARCC2,SRC
Cardiac Hypertrophy Signaling (Enhanced)	2.48	0.0903	NaN	ACVR1,ADCY3,ADRA1A,ADRA2A,AKT3,CACNA1D,CTNNB1,ENPP6,FGF12,FGF14,FGF3,GDE1,HDAC2,HDAC4,HDAC9,HRAS,IL1B,IL1RL1,Il3,IL31RA,IL3RA,IL4R,ITGB1,ITPR2,MAP3K1,Map3k7,MEF2A,MEF2D,MTOR,PDE12,PIK3C3,PPP3CA,PPP3R2,PRKAG2,PRKCE,PRKD1,PRKG1,RASD2,RYR3,TG,TNFSF15,TNFSF8,WNT16,WNT5B
HER-2 Signaling in Breast Cancer	2.43	0.143	NaN	AKT3,CCNE2,HRAS,ITGB1,ITGB6,MMP2,PARD3,PARD6G,PIK3C3,PRKCE,PRKD1,RASD2
Netrin Signaling	2.35	0.154	NaN	CACNA1D,CACNA1G,CACNA2D4,PPP3CA,PPP3R2,PRKAG2,PRKG1,RYR3,UNC5C,UNC5D
Calcium Signaling	2.29	0.107	NaN	ASPH,ATP2B2,CACNA1D,CACNA1G,CACNA2D4,CAMK1D,GRIN2A,HDAC2,HDAC4,HDAC9,ITPR2,MEF2A,MEF2D,MYH11,PPP3CA,PPP3R2,PRKAG2,RCAN2,RYR3,SLC8A1,SLC8B1,TRPC4
G-Protein Coupled Receptor Signaling	2.24	0.0993	NaN	ADCY3,ADRA1A,ADRA2A,AKT3,CCR4,DRD5,DUSP4,ENPP6,GABBR2,GDE1,GRM7,HRAS,HRH1,HTR1A,HTR2B,LPAR1,OPRL1,PDE12,PIK3C3,PRKAG2,PRKCE,RASA1,RASD2,RGS10,RGS7,S1PR1,SRC
Glutamate Receptor Signaling	2.24	0.158	NaN	GLUL,GRIK2,GRIK5,GRIN2A,GRIP1,GRM7,HOMER2,SLC17A6,SLC1A2
Ovarian Cancer Signaling	2.11	0.115	NaN	AKT3,CDKN2A,CTNNB1,FSHB,HRAS,MLH1,MMP2,MTOR,PGF,PIK3C3,PRKAG2,RASD2,SRC,TCF4,WNT16,WNT5B
RhoGDI Signaling	2	0.106	NaN	ARHGAP12,ARHGEF5,CDH11,CDH13,CDH16,CDH20,CDH22,CDH26,CDH4,CDH5,CDH6,CDH9,GRIP1,ITGB1,RHOBTB1,RHOBTB2,RHOJ,RHOU,SRC
Virus Entry via Endocytic Pathways	1.99	0.121	NaN	CAV1,CD55,DNM2,HRAS,ITGB1,ITGB6,ITSN1,PIK3C3,PRKCE,PRKD1,RASD2,SRC,TFRC
Amyotrophic Lateral Sclerosis Signaling	1.94	0.124	NaN	AKT3,CACNA1D,GDNF,GLUL,GRIK2,GRIK5,GRIN2A,PGF,PIK3C3,PPP3CA,RNF19A,SLC1A2
Wnt/Œ≤-catenin Signaling	1.86	0.104	NaN	ACVR1,AKT3,CDH5,CDKN2A,CTNNB1,DKK2,DKK4,LRP6,SFRP2,SOX14,SOX17,SOX5,SOX6,SRC,TCF4,TLE1,WNT16,WNT5B
EGF Signaling	1.83	0.145	NaN	AKT3,HRAS,ITPR2,MAP3K1,MTOR,PIK3C3,RASA1,SRC
Neuropathic Pain Signaling In Dorsal Horn Neurons	1.81	0.119	NaN	CAMK1D,GPR37,GRIN2A,GRM7,ITPR2,KCNN4,PIK3C3,PRKAG2,PRKCE,PRKD1,SRC,TACR1
cAMP-mediated signaling	1.8	0.0965	NaN	ADCY3,ADRA2A,AKAP7,CAMK1D,CCR4,DRD5,DUSP4,ENPP6,GABBR2,GDE1,GRM7,HTR1A,LPAR1,OPRL1,PDE12,PKIA,PPP3CA,PPP3R2,RGS10,RGS7,S1PR1,SRC
Chondroitin Sulfate Biosynthesis	1.79	0.143	NaN	CHST10,CHST12,HS2ST1,HS3ST2,HS3ST3B1,SULT1C3,UST,XYLT1
Dermatan Sulfate Biosynthesis (Late Stages)	1.76	0.152	NaN	CHST10,CHST12,HS2ST1,HS3ST2,HS3ST3B1,SULT1C3,UST
Thyroid Cancer Signaling	1.76	0.127	NaN	AKT3,CTNNB1,CXCR4,GDNF,HRAS,IRS1,MTOR,PIK3C3,RASD2,TCF4
BEX2 Signaling Pathway	1.76	0.127	NaN	AKT3,CTNNB1,ITGB6,LMO2,MAP2,MMP2,MTOR,PGF,PLXNC1,TCF4
Apelin Endothelial Signaling Pathway	1.75	0.113	NaN	ADCY3,AKT3,HDAC4,HRAS,MEF2A,MEF2D,MTOR,PIK3C3,PRKAG2,PRKCE,PRKD1,RASD2,TEK
Type II Diabetes Mellitus Signaling	1.69	0.106	NaN	ACSL6,AKT3,CACNA1D,CACNA1G,CACNA2D4,IRS1,MAP3K1,MTOR,NSMAF,PIK3C3,PRKAG2,PRKCE,PRKD1,SLC2A2,SOCS6
Chondroitin Sulfate Biosynthesis (Late Stages)	1.67	0.146	NaN	CHST10,CHST12,HS2ST1,HS3ST2,HS3ST3B1,SULT1C3,UST
Dermatan Sulfate Biosynthesis	1.66	0.136	NaN	CHST10,CHST12,HS2ST1,HS3ST2,HS3ST3B1,SULT1C3,UST,XYLT1
Cholecystokinin/Gastrin-mediated Signaling	1.64	0.109	NaN	HRAS,IL1B,ITPR2,MEF2A,MEF2D,PRKCE,PRKD1,RASD2,RHOBTB1,RHOBTB2,RHOJ,RHOU,SRC
Role of NANOG in Mammalian Embryonic Stem Cell Pluripotency	1.64	0.109	NaN	AKT3,BMP7,BMPR1B,CTNNB1,FOXD3,HRAS,LIFR,PIK3C3,RASD2,SMAD1,WNT16,WNT5B,ZFP42
Adrenomedullin signaling pathway	1.62	0.0964	NaN	ADCY3,AKT3,GAD1,GPR37,GUCY2C,HRAS,IL1B,ITPR2,KCNN4,MMP2,MYLK,PIK3C3,PRKAG2,PRKG1,RASD2,SMARCC2,TFAP2D,TFAP2E,TTN
GŒ±q Signaling	1.61	0.101	NaN	ADRA1A,AKT3,EPM2A,HRH1,HTR2B,ITPR2,PIK3C3,PPP3CA,PPP3R2,PRKCE,PRKD1,RGS7,RHOBTB1,RHOBTB2,RHOJ,RHOU
Molecular Mechanisms of Cancer	1.61	0.0844	NaN	ADCY3,AKT3,ARHGEF5,BMP7,BMPR1B,CCNE2,CDK18,CDK19,CDKN2A,CDKN2B,CTNNB1,E2F7,HRAS,IRS1,ITGB1,LRP6,PIK3C3,PRKAG2,PRKCE,PRKD1,PRKDC,RASA1,RASD2,RHOBTB1,RHOBTB2,RHOJ,RHOU,SHH,SMAD1,SRC,TCF4,WNT16,WNT5B
Œ±-Adrenergic Signaling	1.59	0.115	NaN	ADCY3,ADRA1A,ADRA2A,EPM2A,HRAS,ITPR2,PRKAG2,PRKCE,PRKD1,RASD2,SLC8A1
G Beta Gamma Signaling	1.56	0.107	NaN	AKT3,CACNA1D,CACNA1G,CACNA2D4,CAV1,DNM2,HRAS,KCNJ6,PRKAG2,PRKCE,PRKD1,RASD2,SRC
Hepatic Fibrosis Signaling Pathway	1.53	0.0842	NaN	ACVR1,AKT3,CACNA1D,CCDC88A,COL5A3,CTNNB1,HRAS,IL1B,IL1RL1,ITGB1,LRP6,MTOR,MYLK,PGF,PIK3C3,PRKAG2,PRKCE,PRKD1,RASD2,RHOBTB1,RHOBTB2,RHOJ,RHOU,RIPK1,SHH,TCF4,TFRC,TLR4,TTN,WNT16,WNT5B
Protein Kinase A Signaling	1.51	0.0829	NaN	ADCY3,AKAP7,ANAPC7,CTNNB1,DUSP4,ENPP6,EPM2A,EYA1,GDE1,ITPR2,MAP3K1,MYLK,PDE12,PPP1R3A,PPP3CA,PPP3R2,PRKAG2,PRKCE,PRKD1,PTPN1,PTPN23,PTPN3,Ptprd,PTPRG,PTPRQ,PTPRU,PTPRZ1,RYR3,SHH,TCF4,TH,TTN,UBASH3B
CMP-N-acetylneuraminate Biosynthesis I (Eukaryotes)	1.51	0.4	NaN	NANP,NANS
Nitric Oxide Signaling in the Cardiovascular System	1.51	0.111	NaN	AKT3,CACNA1D,CAV1,GUCY2C,ITPR2,PGF,PIK3C3,PRKAG2,PRKCE,PRKD1,PRKG1
Iron homeostasis signaling pathway	1.5	0.102	NaN	ACO1,ATP6V1B1,ATP6V1G3,ATP6V1H,BMP7,BMPR1B,CD163,CIAO2B,CP,CYBRD1,EPAS1,FBXL5,SMAD1,TFRC
Signaling by Rho Family GTPases	1.5	0.0902	NaN	ARHGEF5,BAIAP2,CDH11,CDH13,CDH16,CDH20,CDH22,CDH26,CDH4,CDH5,CDH6,CDH9,ITGB1,MYLK,PARD3,PIK3C3,RHOBTB1,RHOBTB2,RHOJ,RHOU,SEPTIN6,VIM
Angiopoietin Signaling	1.5	0.12	NaN	AKT3,ANGPT2,ANGPT4,GRB14,HRAS,PIK3C3,RASA1,RASD2,TEK
Glioblastoma Multiforme Signaling	1.46	0.097	NaN	AKT3,CDKN2A,CTNNB1,E2F7,HRAS,ITPR2,MTOR,PIK3C3,RASD2,RHOBTB1,RHOBTB2,RHOJ,RHOU,SRC,WNT16,WNT5B
Mouse Embryonic Stem Cell Pluripotency	1.4	0.107	NaN	AKT3,CTNNB1,FOXD3,HRAS,ID4,LIFR,PIK3C3,RASD2,SMAD1,TCF4,ZFP42
IL-3 Signaling	1.37	0.114	NaN	AKT3,HRAS,IL3RA,PIK3C3,PPP3CA,PPP3R2,PRKCE,PRKD1,RASD2
Cell Cycle: G1/S Checkpoint Regulation	1.37	0.119	NaN	CCNE2,CDKN2A,CDKN2B,E2F7,FBXL5,HDAC2,HDAC4,HDAC9
Endocannabinoid Cancer Inhibition Pathway	1.37	0.0979	NaN	ADCY3,AKT3,ATF3,CCNE2,CTNNB1,MMP2,MTOR,NSMAF,PGF,PIK3C3,PRKAG2,SRC,TCF4,VIM
Serotonin and Melatonin Biosynthesis	1.35	0.333	NaN	Asmt,TPH2
Ceramide Degradation	1.35	0.333	NaN	ACER3,ASAH1
Corticotropin Releasing Hormone Signaling	1.33	0.0966	NaN	ADCY3,CACNA1D,CACNA1G,CACNA2D4,GAD1,GUCY2C,ITPR2,MEF2A,MEF2D,PRKAG2,PRKCE,PRKD1,SHH,SMARCC2
eNOS Signaling	1.31	0.0943	NaN	ADCY3,AKT3,AQP12A/AQP12B,AQP7,AQP8,CAV1,DNM2,ITPR2,LPAR1,PGF,PIK3C3,PRKAG2,PRKCE,PRKD1,PRKG1
Neuroinflammation Signaling Pathway	1.29	0.0833	NaN	ACVR1,AKT3,CD200,CTNNB1,GABBR2,GABRB1,GABRB3,GABRR1,GABRR2,GABRR3,GAD1,GDNF,GLUL,GRIN2A,IDE,IFNA4,IL1B,KCNJ6,PIK3C3,PLA2G4A,PPP3CA,PPP3R2,RIPK1,SLC1A2,TLR4
NF-Œ∫B Activation by Viruses	1.29	0.11	NaN	AKT3,HRAS,ITGB1,MAP3K1,PIK3C3,PRKCE,PRKD1,RASD2,RIPK1
NRF2-mediated Oxidative Stress Response	1.26	0.0899	NaN	ABCC1,ABCC4,DNAJB9,DNAJC13,DNAJC5B,DNAJC6,EPHX1,GPX2,GSTO2,HRAS,MAF,MAP3K1,PIK3C3,PRKCE,PRKD1,RASD2,UBE2E3
Telomere Extension by Telomerase	1.26	0.2	NaN	POT1,TERF1,TERF2IP
nNOS Signaling in Neurons	1.25	0.128	NaN	DLG2,GRIN2A,PPP3CA,PPP3R2,PRKCE,PRKD1
Glutamine Biosynthesis I	1.23	1	NaN	GLUL
Glutamate Removal from Folates	1.23	1	NaN	GGH
Glioma Signaling	1.23	0.1	NaN	AKT3,CAMK1D,CDKN2A,CDKN2B,E2F7,HRAS,MTOR,PIK3C3,PRKCE,PRKD1,RASD2
Glycogen Biosynthesis II (from UDP-D-Glucose)	1.22	0.286	NaN	EPM2A,GBE1
Actin Nucleation by ARP-WASP Complex	1.22	0.111	NaN	BAIAP2,HRAS,ITGB1,RASD2,RHOBTB1,RHOBTB2,RHOJ,RHOU
Role of Osteoblasts, Osteoclasts and Chondrocytes in Rheumatoid Arthritis	1.21	0.0864	NaN	AKT3,BMP7,CTNNB1,DKK2,DKK4,IL1B,IL1RL1,ITGB1,LRP6,PIK3C3,PPP3CA,PPP3R2,SFRP2,SMAD1,SRC,TCF4,TNFRSF11A,WNT16,WNT5B
Gluconeogenesis I	1.2	0.154	NaN	BPGM,ENO1,ME3,PGK2
Caveolar-mediated Endocytosis Signaling	1.19	0.11	NaN	CAV1,CD55,DNM2,ITGB1,ITGB6,ITSN1,PTPN1,SRC
Breast Cancer Regulation by Stathmin1	1.18	0.0745	NaN	ADGRB3,ADGRF1,ADGRG5,ADGRL4,ADGRV1,ADRA1A,ADRA2A,ARHGEF5,CAMK1D,CCR4,CYSLTR2,DRD5,E2F7,GABBR2,GCGR,GHSR,GPR21,GPR35,GPR37,GPR4,GPR52,GRM7,HRAS,HRH1,HTR1A,HTR2B,LPAR1,MMP2,MTOR,NMUR2,OPRL1,OXTR,PGF,PIK3C3,PPP1R3A,PRKAG2,PRKCE,PRKD1,PTGDR2,RASD2,RRH,RXFP3,S1PR1,TACR1
Rac Signaling	1.18	0.0982	NaN	BAIAP2,CYFIP2,HRAS,IQGAP2,ITGB1,MAP3K1,MCF2L,PARD3,PIK3C3,RASD2,SH3RF1
Ephrin Receptor Signaling	1.18	0.0889	NaN	AKT3,CXCR4,EFNB2,EPHA3,EPHA6,EPHA7,GRIN2A,HRAS,ITGB1,ITSN1,KALRN,PGF,RASA1,RASD2,RGS3,SRC
CXCR4 Signaling	1.16	0.0898	NaN	ADCY3,AKT3,CXCR4,ELMO1,HRAS,ITPR2,PIK3C3,PRKCE,PRKD1,RASD2,RHOBTB1,RHOBTB2,RHOJ,RHOU,SRC
Glioma Invasiveness Signaling	1.16	0.108	NaN	HRAS,MMP2,PIK3C3,RASD2,RHOBTB1,RHOBTB2,RHOJ,RHOU
Insulin Receptor Signaling	1.16	0.0929	NaN	AKT3,EPM2A,HRAS,IRS1,MTOR,PIK3C3,PPP1R3A,PRKAG2,PTPN1,RASD2,SCNN1A,SGK1,STXBP4
LPS/IL-1 Mediated Inhibition of RXR Function	1.15	0.0848	NaN	ABCC4,ACSL6,CHST10,CHST12,FABP7,GSTO2,HS2ST1,HS3ST2,HS3ST3B1,IL1B,IL1RL1,LY96,MAP3K1,MGMT,SLC10A1,SULT1C3,TLR4,UST,XPO1
Colorectal Cancer Metastasis Signaling	1.14	0.083	NaN	ADCY3,AKT3,CTNNB1,HRAS,LRP6,MLH1,MMP16,MMP2,PGF,PIK3C3,PRKAG2,RASD2,RHOBTB1,RHOBTB2,RHOJ,RHOU,SRC,TCF4,TLR4,WNT16,WNT5B
3-phosphoinositide Degradation	1.13	0.0903	NaN	FIG4,INPP4B,MTMR7,NOCT,NUDT15,NUDT4,PGAM5,PIP4P2,PPFIA2,PPP3CA,PTPN1,PTPN23,RASA1,TNS3
Role of Macrophages, Fibroblasts and Endothelial Cells in Rheumatoid Arthritis	1.13	0.0801	NaN	AKT3,CTNNB1,DKK2,DKK4,HRAS,IL1B,IL1RL1,LRP6,LTBR,PGF,PIK3C3,PPP3CA,PPP3R2,PRKCE,PRKD1,RASD2,RIPK1,RYK,SFRP2,SRC,TCF4,TLR4,TRAF1,WNT16,WNT5B
Cardiac Hypertrophy Signaling	1.12	0.0833	NaN	ADCY3,ADRA1A,ADRA2A,CACNA1D,HRAS,IRS1,MAP3K1,Map3k7,MEF2A,MEF2D,MTOR,PIK3C3,PPP3CA,PPP3R2,PRKAG2,RASD2,RHOBTB1,RHOBTB2,RHOJ,RHOU
Sphingosine and Sphingosine-1-phosphate Metabolism	1.12	0.25	NaN	ACER3,ASAH1
Inositol Pyrophosphates Biosynthesis	1.12	0.25	NaN	IP6K3,PPIP5K2
Macropinocytosis Signaling	1.11	0.105	NaN	HRAS,ITGB1,ITGB6,PIK3C3,PRKCE,PRKD1,RASD2,SRC
Hepatic Cholestasis	1.1	0.0865	NaN	ABCC1,ADCY3,GCGR,IL1B,IL1RL1,Il3,LY96,PRKAG2,PRKCE,PRKD1,SLC10A1,SLC10A2,SLCO3A1,TLR4,TNFSF15,TNFSF8
Phospholipase C Signaling	1.09	0.0817	NaN	ADCY3,ARHGEF5,HDAC2,HDAC4,HDAC9,HRAS,ITGB1,ITPR2,MEF2A,MEF2D,PLA2G4A,PPP3CA,PPP3R2,PRKCE,PRKD1,RASD2,RHOBTB1,RHOBTB2,RHOJ,RHOU,SRC
Chronic Myeloid Leukemia Signaling	1.09	0.0971	NaN	AKT3,CDKN2A,E2F7,HDAC2,HDAC4,HDAC9,HRAS,MECOM,PIK3C3,RASD2
Xenobiotic Metabolism Signaling	1.08	0.0801	NaN	CAMK1D,CES4A,CHST10,CHST12,ESD,GRIP1,GSTO2,HDAC4,HRAS,HS2ST1,HS3ST2,HS3ST3B1,IL1B,MAF,MAP3K1,Map3k7,MGMT,PIK3C3,PRKCE,PRKD1,RASD2,SULT1C3,UST
GNRH Signaling	1.06	0.0867	NaN	ADCY3,CACNA1D,CACNA1G,CACNA2D4,FSHB,HRAS,ITPR2,MAP3K1,Map3k7,MMP2,PRKAG2,PRKCE,PRKD1,RASD2,SRC
Sonic Hedgehog Signaling	1.05	0.138	NaN	DYRK1B,HHIP,PRKAG2,SHH
HOTAIR Regulatory Pathway	1.04	0.0875	NaN	AKT3,CTNNB1,HDAC2,JARID2,MEX3B,mir-148,MMP16,MMP2,PIK3C3,TCF4,TLR4,VIM,WNT16,WNT5B
nNOS Signaling in Skeletal Muscle Cells	1.04	0.122	NaN	CACNA1D,CACNA1G,CACNA2D4,RYR3,SNTB2
Calcium-induced T Lymphocyte Apoptosis	1.03	0.106	NaN	HDAC2,ITPR2,MEF2D,PPP3CA,PPP3R2,PRKCE,PRKD1
Agrin Interactions at Neuromuscular Junction	1.03	0.101	NaN	HRAS,ITGB1,LAMA2,MUSK,RAPSN,RASD2,SRC,UTRN
Telomerase Signaling	1	0.0935	NaN	AKT3,HDAC2,HDAC4,HDAC9,HRAS,PIK3C3,POT1,RASD2,TERF1,TERF2IP
Dopamine-DARPP32 Feedback in cAMP Signaling	0.996	0.0859	NaN	ADCY3,CACNA1D,DRD5,GRIN2A,ITPR2,KCNJ1,KCNJ6,PPP1R3A,PPP3CA,PPP3R2,PRKAG2,PRKCE,PRKD1,PRKG1
Xenobiotic Metabolism PXR Signaling Pathway	0.987	0.0833	NaN	CES4A,CHST10,CHST12,ESD,GRIP1,GSTO2,HS2ST1,HS3ST2,HS3ST3B1,PPM1A,PPP1R3A,PRKAG2,PRKCE,PRKD1,SULT1C3,UST
Prolactin Signaling	0.983	0.0988	NaN	HRAS,IRS1,PIK3C3,PRKCE,PRKD1,PRLR,RASD2,SOCS6
Cyclins and Cell Cycle Regulation	0.983	0.0988	NaN	CCNE2,CDKN2A,CDKN2B,E2F7,FBXL5,HDAC2,HDAC4,HDAC9
Clathrin-mediated Endocytosis Signaling	0.975	0.0829	NaN	DAB2,DNM2,FGF12,FGF14,FGF3,ITGB1,ITGB6,MYO6,PGF,PIK3C3,PPP3CA,PPP3R2,SH3GL3,SRC,STAM,TFRC
Thrombin Signaling	0.967	0.0817	NaN	ADCY3,AKT3,ARHGEF5,CAMK1D,GATA3,HRAS,ITPR2,MYLK,PIK3C3,PRKCE,PRKD1,RASD2,RHOBTB1,RHOBTB2,RHOJ,RHOU,SRC
HMGB1 Signaling	0.963	0.0848	NaN	AKT3,HRAS,IL1B,Il3,Kat6b,PIK3C3,RASD2,RHOBTB1,RHOBTB2,RHOJ,RHOU,TLR4,TNFSF15,TNFSF8
Inflammasome pathway	0.959	0.15	NaN	IL1B,NEK7,TLR4
Neuregulin Signaling	0.951	0.0938	NaN	AKT3,BTC,HRAS,ITGB1,MTOR,PRKCE,PRKD1,RASD2,SRC
PI3K Signaling in B Lymphocytes	0.943	0.087	NaN	AKT3,ATF3,CD180,HRAS,IL4R,IRS1,ITPR2,PLEKHA2,PPP3CA,PPP3R2,RASD2,TLR4
Asparagine Degradation I	0.943	0.5	NaN	ASRGL1
Calcium Transport I	0.943	0.2	NaN	ATP2B2,ATP2C2
Sulfate Activation for Sulfonation	0.943	0.5	NaN	PAPSS1
Formaldehyde Oxidation II (Glutathione-dependent)	0.943	0.5	NaN	ESD
Epithelial Adherens Junction Signaling	0.943	0.0855	NaN	ACVR1,AKT3,BAIAP2,CTNNB1,FARP2,FER,HRAS,MAGI1,MYH11,PARD3,RASD2,SRC,TCF4
Glutamate Dependent Acid Resistance	0.943	0.5	NaN	GAD1
mTOR Signaling	0.939	0.081	NaN	AKT3,EIF3H,HRAS,IRS1,MTOR,PGF,PIK3C3,PRKAG2,PRKCE,PRKD1,PRR5L,RASD2,RHOBTB1,RHOBTB2,RHOJ,RHOU,RPS15A
Bladder Cancer Signaling	0.928	0.0928	NaN	CDKN2A,FGF12,FGF14,FGF3,HRAS,MMP16,MMP2,PGF,RASD2
HGF Signaling	0.924	0.0901	NaN	AKT3,CDKN2A,HRAS,ITGB1,MAP3K1,Map3k7,PIK3C3,PRKCE,PRKD1,RASD2
Phagosome Formation	0.924	0.088	NaN	FCAMR,ITGB1,MSR1,PIK3C3,PRKCE,PRKD1,RHOBTB1,RHOBTB2,RHOJ,RHOU,TLR4
VEGF Family Ligand-Receptor Interactions	0.917	0.0952	NaN	AKT3,HRAS,PGF,PIK3C3,PLA2G4A,PRKCE,PRKD1,RASD2
p53 Signaling	0.91	0.0918	NaN	AKT3,CCNG1,CDKN2A,CTNNB1,HDAC9,PIK3C3,PRKDC,SERPINB5,TRIM29
Hereditary Breast Cancer Signaling	0.91	0.0857	NaN	AKT3,BARD1,FANCC,HDAC2,HDAC4,HDAC9,HRAS,MLH1,PIK3C3,RASD2,RPA1,SMARCC2
Superpathway of Inositol Phosphate Compounds	0.903	0.0808	NaN	FIG4,IP6K3,MTMR7,NOCT,NUDT15,NUDT4,PGAM5,PIK3C3,PIP4P2,PPFIA2,PPIP5K2,PPP3CA,PTPN1,PTPN23,RASA1,TNS3
IL-4 Signaling	0.896	0.0941	NaN	AKT3,HRAS,IL4R,IRS1,MTOR,NR3C2,PIK3C3,RASD2
D-myo-inositol (1,4,5,6)-Tetrakisphosphate Biosynthesis	0.893	0.0851	NaN	FIG4,MTMR7,NOCT,NUDT15,NUDT4,PGAM5,PPFIA2,PPP3CA,PTPN1,PTPN23,RASA1,TNS3
D-myo-inositol (3,4,5,6)-tetrakisphosphate Biosynthesis	0.893	0.0851	NaN	FIG4,MTMR7,NOCT,NUDT15,NUDT4,PGAM5,PPFIA2,PPP3CA,PTPN1,PTPN23,RASA1,TNS3
HIF1Œ± Signaling	0.889	0.0885	NaN	AKT3,EGLN1,EGLN3,HRAS,MMP16,MMP2,PGF,PIK3C3,RASD2,SLC2A2
Basal Cell Carcinoma Signaling	0.883	0.0972	NaN	BMP7,CTNNB1,HHIP,SHH,TCF4,WNT16,WNT5B
Ephrin B Signaling	0.883	0.0972	NaN	CTNNB1,CXCR4,EFNB2,HRAS,ITSN1,KALRN,RGS3
D-myo-inositol-5-phosphate Metabolism	0.883	0.0833	NaN	FIG4,MTMR7,NOCT,NUDT15,NUDT4,PGAM5,PIP4P2,PPFIA2,PPP3CA,PTPN1,PTPN23,RASA1,TNS3
Role of Oct4 in Mammalian Embryonic Stem Cell Pluripotency	0.879	0.109	NaN	FOXD3,JARID2,MEF2A,NR2F1,TDRD7
FAT10 Cancer Signaling Pathway	0.879	0.109	NaN	ACVR1,AKT3,CTNNB1,CXCR4,TCF4
IL-8 Signaling	0.876	0.08	NaN	AKT3,ANGPT2,HRAS,MMP2,MTOR,PGF,PIK3C3,PRKCE,PRKD1,RASD2,RHOBTB1,RHOBTB2,RHOJ,RHOU,SRC,TEK
Role of JAK2 in Hormone-like Cytokine Signaling	0.86	0.118	NaN	IRS1,PRLR,PTPN1,SOCS6
Synaptic Long Term Potentiation	0.857	0.0853	NaN	GRIN2A,GRM7,HRAS,ITPR2,PPP1R3A,PPP3CA,PPP3R2,PRKAG2,PRKCE,PRKD1,RASD2
p70S6K Signaling	0.857	0.0853	NaN	AKT3,EEF2K,HRAS,IL4R,IRS1,MTOR,PIK3C3,PRKCE,PRKD1,RASD2,SRC
Aldosterone Signaling in Epithelial Cells	0.851	0.0823	NaN	DNAJB9,DNAJC13,DNAJC27,DNAJC5B,DNAJC6,HSPA12A,ITPR2,NR3C2,PIK3C3,PRKCE,PRKD1,SCNN1A,SGK1
Endometrial Cancer Signaling	0.851	0.1	NaN	AKT3,CTNNB1,HRAS,MLH1,PIK3C3,RASD2
Triacylglycerol Degradation	0.851	0.106	NaN	ABHD16A,ABHD2,Ces2a,DTD2,LPL
RANK Signaling in Osteoclasts	0.833	0.0909	NaN	AKT3,MAP3K1,Map3k7,PIK3C3,PPP3CA,PPP3R2,SRC,TNFRSF11A
Synaptic Long Term Depression	0.83	0.0794	NaN	CACNA1D,CACNA1G,CACNA2D4,GAD1,GRM7,GUCY2C,HRAS,ITPR2,PLA2G4A,PRKCE,PRKD1,PRKG1,RASD2,RYR3,SMARCC2
Apelin Cardiac Fibroblast Signaling Pathway	0.821	0.13	NaN	AKT3,ANGPT2,PRKAG2
Sphingosine-1-phosphate Signaling	0.818	0.0855	NaN	ACER3,ADCY3,AKT3,ASAH1,PIK3C3,RHOBTB1,RHOBTB2,RHOJ,RHOU,S1PR1
ILK Signaling	0.815	0.0789	NaN	AKT3,CTNNB1,IRS1,ITGB1,ITGB6,MTOR,MYH11,PARVB,PGF,PIK3C3,RHOBTB1,RHOBTB2,RHOJ,RHOU,VIM
Assembly of RNA Polymerase I Complex	0.81	0.167	NaN	POLR1A,POLR1E
Erythropoietin Signaling	0.796	0.0921	NaN	AKT3,HRAS,PIK3C3,PRKCE,PRKD1,RASD2,SRC
GDNF Family Ligand-Receptor Interactions	0.796	0.0921	NaN	GDNF,HRAS,IRS1,ITPR2,PIK3C3,RASA1,RASD2
IGF-1 Signaling	0.796	0.0865	NaN	AKT3,HRAS,IGFBP1,IRS1,PIK3C3,PRKAG2,RASA1,RASD2,SOCS6
Regulation of the Epithelial-Mesenchymal Transition Pathway	0.79	0.0781	NaN	AKT3,CTNNB1,FGF12,FGF14,FGF3,HRAS,JAG1,MMP2,PARD6G,PIK3C3,RASD2,TCF4,WNT16,WNT5B,ZEB2
CREB Signaling in Neurons	0.788	0.0773	NaN	ADCY3,AKT3,CACNA1D,CACNA1G,CACNA2D4,GRIK2,GRIK5,GRIN2A,GRM7,HRAS,ITPR2,PIK3C3,PRKAG2,PRKCE,PRKD1,RASD2
Antiproliferative Role of Somatostatin Receptor 2	0.777	0.0909	NaN	GAD1,GUCY2C,HRAS,PIK3C3,RASD2,SMARCC2,SRC
Diphthamide Biosynthesis	0.777	0.333	NaN	DPH6
Proline Degradation	0.777	0.333	NaN	LOC102724788/PRODH
Biotin-carboxyl Carrier Protein Assembly	0.777	0.333	NaN	HLCS
Adipogenesis pathway	0.777	0.0821	NaN	BMP7,CTNNB1,HDAC2,HDAC4,HDAC9,Kat6b,LPL,NOCT,RUNX1T1,SAP30,SMAD1
Melanoma Signaling	0.77	0.1	NaN	AKT3,CDKN2A,HRAS,PIK3C3,RASD2
Cell Cycle Regulation by BTG Family Proteins	0.764	0.108	NaN	CCNE2,CNOT7,E2F7,NOCT
Human Embryonic Stem Cell Pluripotency	0.762	0.0815	NaN	ACVR1,AKT3,BMP7,CTNNB1,FOXD3,PIK3C3,S1PR1,SMAD1,TCF4,WNT16,WNT5B
STAT3 Pathway	0.762	0.0815	NaN	BMPR1B,HRAS,IL1B,IL1RL1,IL31RA,IL3RA,IL4R,RASD2,SOCS6,SRC,TNFRSF11A
Acyl-CoA Hydrolysis	0.754	0.154	NaN	ACOT11,ACOT9
3-phosphoinositide Biosynthesis	0.754	0.0788	NaN	FIG4,MTMR7,NOCT,NUDT15,NUDT4,PGAM5,PIK3C3,PPFIA2,PPP3CA,PTPN1,PTPN23,RASA1,TNS3
Th2 Pathway	0.747	0.0809	NaN	ACVR1,CCR4,CXCR4,GATA3,IL1RL1,IL4R,JAG1,MAF,PIK3C3,PTGDR2,S1PR1
UVC-Induced MAPK Signaling	0.745	0.098	NaN	HRAS,PRKCE,PRKD1,RASD2,SRC
Osteoarthritis Pathway	0.742	0.0758	NaN	ANKH,CTNNB1,EPAS1,HDAC4,IL1B,IL1RL1,ITGB1,JAG1,MTOR,PGF,PRKAG2,SIK3,SMAD1,TCF4,TLR4,WNT16
Role of BRCA1 in DNA Damage Response	0.719	0.0875	NaN	BARD1,E2F7,FANCC,MLH1,RBBP8,RPA1,SMARCC2
JAK/Stat Signaling	0.719	0.0875	NaN	AKT3,HRAS,MTOR,PIK3C3,PTPN1,RASD2,SOCS6
Integrin Signaling	0.719	0.0751	NaN	AKT3,CAV1,HRAS,ITGB1,ITGB6,MYLK,PARVB,PIK3C3,RASD2,RHOBTB1,RHOBTB2,RHOJ,RHOU,SRC,TSPAN3,TTN
Glycolysis I	0.71	0.115	NaN	BPGM,ENO1,PGK2
Systemic Lupus Erythematosus In B Cell Signaling Pathway	0.71	0.0727	NaN	AKT3,CTNNB1,FOXG1,HRAS,IFNA4,IL1B,Il3,mir-30,MTOR,PIK3C3,PPP3CA,PPP3R2,PRKCE,PRKD1,RASD2,RASGRP3,SRC,TNFSF15,TNFSF8,TRAF1
Senescence Pathway	0.71	0.0727	NaN	ACVR1,AKT3,ANAPC7,ATF3,CACNA1D,CDKN2A,CDKN2B,DHCR24,E2F7,HRAS,IFNA4,ITPR2,MTOR,PDK2,PIK3C3,PPP3CA,PPP3R2,RASD2,RNF2,SMAD1
DNA Double-Strand Break Repair by Non-Homologous End Joining	0.703	0.143	NaN	PRKDC,WRN
Germ Cell-Sertoli Cell Junction Signaling	0.68	0.076	NaN	CTNNB1,FER,HRAS,ITGB1,MAP3K1,Map3k7,PIK3C3,RASD2,RHOBTB1,RHOBTB2,RHOJ,RHOU,SRC
Branched-chain Œ±-keto acid Dehydrogenase Complex	0.666	0.25	NaN	BCKDHB
Catecholamine Biosynthesis	0.666	0.25	NaN	TH
Ascorbate Recycling (Cytosolic)	0.666	0.25	NaN	GSTO2
Molybdenum Cofactor Biosynthesis	0.666	0.25	NaN	GPHN
Necroptosis Signaling Pathway	0.666	0.0764	NaN	AXL,CYLD,GLUL,IFNA4,PGAM5,PLA2G4A,PPP3CA,PPP3R2,RIPK1,TIMM23,Timm8a2,TLR4
Mechanisms of Viral Exit from Host Cells	0.656	0.0976	NaN	PRKCE,PRKD1,SH3GL3,XPO1
Endocannabinoid Neuronal Synapse Pathway	0.652	0.0781	NaN	ADCY3,CACNA1D,CACNA1G,CACNA2D4,GRIN2A,KCNJ6,PPP3CA,PPP3R2,PRKAG2,RIMS1
FGF Signaling	0.648	0.0833	NaN	AKT3,FGF12,FGF14,FGF3,HRAS,MAP3K1,PIK3C3
White Adipose Tissue Browning Pathway	0.638	0.0775	NaN	ADCY3,ANGPT2,BMP7,CACNA1D,CACNA1G,CACNA2D4,PRKAG2,PRKG1,RUNX1T1,THRB
GM-CSF Signaling	0.638	0.0857	NaN	AKT3,HRAS,PIK3C3,PPP3CA,PPP3R2,RASD2
Retinol Biosynthesis	0.633	0.0952	NaN	CES4A,ESD,LPL,RDH10
Endocannabinoid Developing Neuron Pathway	0.625	0.0783	NaN	ADCY3,AKT3,CTNNB1,HRAS,MTOR,PIK3C3,PRKAG2,RASD2,SRC
Extrinsic Prothrombin Activation Pathway	0.616	0.125	NaN	PROS1,THBD
Mismatch Repair in Eukaryotes	0.616	0.125	NaN	MLH1,RPA1
Role of p14/p19ARF in Tumor Suppression	0.614	0.103	NaN	CDKN2A,NPM3,PIK3C3
PDGF Signaling	0.614	0.0814	NaN	CAV1,HRAS,MAP3K1,PIK3C3,RASA1,RASD2,SRC
Cellular Effects of Sildenafil (Viagra)	0.613	0.0763	NaN	ADCY3,CACNA1D,GPR37,GUCY2C,ITPR2,KCNN4,MYH11,MYLK,PRKAG2,PRKG1
CNTF Signaling	0.613	0.0877	NaN	HRAS,LIFR,MTOR,PIK3C3,RASD2
Serotonin Receptor Signaling	0.609	0.093	NaN	ADCY3,HTR1A,HTR2B,TPH2
ERK5 Signaling	0.602	0.0833	NaN	HRAS,MEF2A,MEF2D,RASD2,SGK1,SRC
RAR Activation	0.595	0.0722	NaN	ADCY3,AKR1B1,AKT3,IL3RA,MAP3K1,NR2F1,PRKAG2,PRKCE,PRKD1,RDH10,SDR9C7,SMAD1,SMARCC2,SRC
Cancer Drug Resistance By Drug Efflux	0.593	0.0862	NaN	ABCC1,AKT3,FOXG1,HRAS,RASD2
Renin-Angiotensin Signaling	0.585	0.0763	NaN	ADCY3,HRAS,ITPR2,MAP3K1,PIK3C3,PRKAG2,PRKCE,PRKD1,RASD2
Non-Small Cell Lung Cancer Signaling	0.585	0.0822	NaN	AKT3,CDKN2A,HRAS,ITPR2,PIK3C3,RASD2
Ceramide Signaling	0.583	0.0795	NaN	AKT3,HRAS,MAP3K1,NSMAF,PIK3C3,RASD2,S1PR1
Lysine Degradation II	0.582	0.2	NaN	AADAT
Myo-inositol Biosynthesis	0.582	0.2	NaN	IMPAD1
Lysine Degradation V	0.582	0.2	NaN	AADAT
Tyrosine Degradation I	0.582	0.2	NaN	FAH
Glutamate Degradation III (via 4-aminobutyrate)	0.582	0.2	NaN	GAD1
Œ≥-linolenate Biosynthesis II (Animals)	0.577	0.118	NaN	ACSL6,FADS2
Nur77 Signaling in T Lymphocytes	0.573	0.0847	NaN	HDAC2,HDAC9,MEF2D,PPP3CA,PPP3R2
GP6 Signaling Pathway	0.572	0.0756	NaN	AKT3,COL25A1,COL28A1,COL5A3,COL9A1,LAMA2,PIK3C3,PRKCE,PRKD1
Factors Promoting Cardiogenesis in Vertebrates	0.569	0.0733	NaN	ACVR1,BMP7,BMPR1B,CTNNB1,LRP6,PRKCE,PRKD1,SMAD1,TCF4,WNT16,WNT5B
Leptin Signaling in Obesity	0.569	0.0811	NaN	ADCY3,AKT3,GHSR,NPY,PIK3C3,PRKAG2
Leukocyte Extravasation Signaling	0.564	0.0711	NaN	ARHGAP12,CDH5,CLDN14,CTNNB1,CXCR4,EDIL3,FER,ITGB1,MMP16,MMP2,PIK3C3,PRKCE,PRKD1,SRC
Semaphorin Signaling in Neurons	0.556	0.0833	NaN	ITGB1,RHOBTB1,RHOBTB2,RHOJ,RHOU
FcŒ≥RIIB Signaling in B Lymphocytes	0.553	0.08	NaN	CACNA1D,CACNA1G,CACNA2D4,HRAS,PIK3C3,RASD2
AMPK Signaling	0.551	0.0701	NaN	ADRA1A,ADRA2A,AKT3,EEF2K,EPM2A,FOXG1,IRS1,MTOR,PHLPP1,PIK3C3,PPM1A,PRKAG2,RAB2A,SMARCC2,STIM1
Prostate Cancer Signaling	0.539	0.0769	NaN	AKT3,CCNE2,CTNNB1,HRAS,MTOR,PIK3C3,RASD2
Toll-like Receptor Signaling	0.538	0.0789	NaN	IL1B,IL1RL1,LY96,MAP3K1,TLR4,TRAF1
Ephrin A Signaling	0.524	0.0851	NaN	EPHA3,EPHA6,EPHA7,PIK3C3
Stearate Biosynthesis I (Animals)	0.524	0.0851	NaN	ACOT11,ACOT9,ACSL6,DHCR24
Gustation Pathway	0.524	0.0714	NaN	ADCY3,CACNA1D,CACNA1G,CACNA2D4,ENPP6,GDE1,ITPR2,PDE12,PRKAG2,SCNN1A,TAS2R14
Dopamine Receptor Signaling	0.521	0.0779	NaN	ADCY3,DRD5,NCS1,PPP1R3A,PRKAG2,TH
Pentose Phosphate Pathway (Non-oxidative Branch)	0.516	0.167	NaN	TKT
Glycine Cleavage Complex	0.516	0.167	NaN	GLDC
Adenine and Adenosine Salvage III	0.516	0.167	NaN	ADARB2
Tryptophan Degradation to 2-amino-3-carboxymuconate Semialdehyde	0.516	0.167	NaN	KYNU
Rapoport-Luebering Glycolytic Shunt	0.516	0.167	NaN	BPGM
GDP-mannose Biosynthesis	0.516	0.167	NaN	PMM1
DNA damage-induced 14-3-3œÉ Signaling	0.51	0.105	NaN	AKT3,CCNE2
Apelin Muscle Signaling Pathway	0.51	0.105	NaN	AKT3,PRKAG2
VDR/RXR Activation	0.507	0.0769	NaN	IGFBP1,IL1RL1,KLF4,PRKCE,PRKD1,THBD
Thrombopoietin Signaling	0.504	0.0794	NaN	HRAS,PIK3C3,PRKCE,PRKD1,RASD2
Regulation of Actin-based Motility by Rho	0.498	0.0745	NaN	BAIAP2,ITGB1,MYLK,RHOBTB1,RHOBTB2,RHOJ,RHOU
ErbB Signaling	0.498	0.0745	NaN	BTC,HRAS,MTOR,PIK3C3,PRKCE,PRKD1,RASD2
Cardiac Œ≤-adrenergic Signaling	0.496	0.0709	NaN	ADCY3,AKAP7,CACNA1D,ENPP6,GDE1,PDE12,PKIA,PPP1R3A,PRKAG2,SLC8A1
Huntington's Disease Signaling	0.491	0.0675	NaN	AKT3,DNM2,HDAC2,HDAC4,HDAC9,HRAS,IFT57,MTOR,PENK,PIK3C3,PRKCE,PRKD1,RASA1,SGK1,SH3GL3,TCERG1
Xenobiotic Metabolism CAR Signaling Pathway	0.491	0.0688	NaN	ABCC1,CHST10,CHST12,GRIP1,GSTO2,HS2ST1,HS3ST2,HS3ST3B1,PRKCE,PRKD1,SRC,SULT1C3,UST
MIF-mediated Glucocorticoid Regulation	0.489	0.0882	NaN	LY96,PLA2G4A,TLR4
Retinoate Biosynthesis I	0.489	0.0882	NaN	AKR1B1,RDH10,SDR9C7
PTEN Signaling	0.488	0.0714	NaN	AKT3,BMPR1B,FOXG1,HRAS,ITGB1,MAGI1,PREX2,RASD2,TNFRSF11A
FAK Signaling	0.485	0.0737	NaN	AKT3,HRAS,ITGB1,PIK3C3,RASD2,SRC,TNS1
Cell Cycle: G2/M DNA Damage Checkpoint Regulation	0.485	0.0816	NaN	CDKN2A,FBXL5,PRKDC,TOP2B
Cardiomyocyte Differentiation via BMP Receptors	0.48	0.1	NaN	BMP7,BMPR1B
Xenobiotic Metabolism General Signaling Pathway	0.475	0.0699	NaN	AKT3,GSTO2,HRAS,MAF,MAP3K1,Map3k7,PIK3C3,PRKCE,PRKD1,RASD2
Sperm Motility	0.474	0.0673	NaN	AXL,CACNA1G,EPHA3,EPHA6,FER,ITPR2,MUSK,PLA2G4A,PRKAG2,PRKCE,PRKD1,PRKG1,RYK,SRC,TEK
PI3K/AKT Signaling	0.474	0.0686	NaN	AKT3,CDC37,CTNNB1,EPM2A,HRAS,IL1RL1,IL31RA,IL3RA,IL4R,ITGB1,MTOR,RASD2
TGF-Œ≤ Signaling	0.472	0.0729	NaN	ACVR1,BMP7,BMPR1B,HRAS,RASD2,SMAD1,ZFYVE9
GPCR-Mediated Nutrient Sensing in Enteroendocrine Cells	0.469	0.0714	NaN	ADCY3,CACNA1D,CACNA1G,CACNA2D4,ITPR2,PRKAG2,PRKCE,PRKD1
DNA Methylation and Transcriptional Repression Signaling	0.467	0.0857	NaN	HDAC2,MTA1,SAP30
Purine Ribonucleosides Degradation to Ribose-1-phosphate	0.461	0.143	NaN	ADARB2
Glycoaminoglycan-protein Linkage Region Biosynthesis	0.461	0.143	NaN	XYLT1
Reelin Signaling in Neurons	0.456	0.0698	NaN	AKT3,ARHGEF5,GRIN2A,ITGB1,LRP8,MTOR,PDK2,PIK3C3,SRC
LPS-stimulated MAPK Signaling	0.452	0.0732	NaN	HRAS,PIK3C3,PRKCE,PRKD1,RASD2,TLR4
Maturity Onset Diabetes of Young (MODY) Signaling	0.452	0.0952	NaN	CACNA1D,SLC2A2
PEDF Signaling	0.452	0.0732	NaN	AKT3,GDNF,HRAS,PIK3C3,RASD2,TCF4
ErbB4 Signaling	0.442	0.0746	NaN	HRAS,PIK3C3,PRKCE,PRKD1,RASD2
NF-Œ∫B Signaling	0.438	0.067	NaN	AKT3,BMPR1B,HDAC2,HRAS,IL1B,LTBR,MAP3K1,PIK3C3,RASD2,RIPK1,TLR4,TNFRSF11A
UVB-Induced MAPK Signaling	0.435	0.0769	NaN	MTOR,PIK3C3,PRKCE,PRKD1
Tec Kinase Signaling	0.428	0.0671	NaN	ITGB1,PIK3C3,PRKCE,PRKD1,RHOBTB1,RHOBTB2,RHOJ,RHOU,SRC,TLR4,TNFRSF21
TR/RXR Activation	0.426	0.0714	NaN	AKT3,ENO1,MTOR,PIK3C3,RCAN2,THRB
Polyamine Regulation in Colon Cancer	0.426	0.0909	NaN	CTNNB1,TCF4
fMLP Signaling in Neutrophils	0.425	0.069	NaN	HRAS,ITPR2,PIK3C3,PPP3CA,PPP3R2,PRKCE,PRKD1,RASD2
Lymphotoxin Œ≤ Receptor Signaling	0.419	0.0755	NaN	AKT3,LTBR,PIK3C3,TRAF1
Role of JAK1 and JAK3 in Œ≥c Cytokine Signaling	0.416	0.0725	NaN	HRAS,IL4R,IRS1,PIK3C3,RASD2
Airway Pathology in Chronic Obstructive Pulmonary Disease	0.415	0.125	NaN	MMP2
Role of Tissue Factor in Cancer	0.415	0.0684	NaN	AKT3,HRAS,IL1B,ITGB1,MTOR,PIK3C3,RASD2,SRC
Salvage Pathways of Pyrimidine Deoxyribonucleotides	0.415	0.125	NaN	AICDA
HIPPO signaling	0.415	0.0706	NaN	CRB1,DLG2,PARD3,PPP1R3A,SMAD1,WWC1
BMP signaling pathway	0.415	0.0706	NaN	BMP7,BMPR1B,HRAS,PRKAG2,RASD2,SMAD1
Relaxin Signaling	0.409	0.0667	NaN	ADCY3,AKT3,ENPP6,GAD1,GDE1,GUCY2C,PDE12,PIK3C3,PRKAG2,SMARCC2
Docosahexaenoic Acid (DHA) Signaling	0.409	0.0789	NaN	AKT3,IL1B,PIK3C3
Thyroid Hormone Metabolism II (via Conjugation and/or Degradation)	0.409	0.0789	NaN	EXT2,LARGE1,SULT1C3
SAPK/JNK Signaling	0.403	0.0686	NaN	DUSP4,HRAS,IRS1,MAP3K1,PIK3C3,RASD2,RIPK1
tRNA Charging	0.391	0.0769	NaN	CARS1,FARS2,NARS2
Inhibition of Matrix Metalloproteases	0.391	0.0769	NaN	MMP16,MMP2,THBS2
Growth Hormone Signaling	0.389	0.0704	NaN	IRS1,PIK3C3,PRKCE,PRKD1,SOCS6
Small Cell Lung Cancer Signaling	0.389	0.0704	NaN	AKT3,CCNE2,CDKN2B,PIK3C3,TRAF1
Sertoli Cell-Sertoli Cell Junction Signaling	0.389	0.0649	NaN	AKT3,CLDN14,CTNNB1,HRAS,ITGB1,MAP3K1,Map3k7,PRKAG2,PRKG1,RASD2,SPTBN1,SRC
Actin Cytoskeleton Signaling	0.388	0.0642	NaN	BAIAP2,CYFIP2,FGF12,FGF14,FGF3,HRAS,IQGAP2,ITGB1,MYH11,MYLK,PIK3C3,RASD2,SSH1,TTN
Hepatic Fibrosis / Hepatic Stellate Cell Activation	0.381	0.0645	NaN	COL25A1,COL28A1,COL5A3,COL9A1,IL1B,IL1RL1,IL4R,LY96,MMP2,MYH11,PGF,TLR4
Vitamin-C Transport	0.38	0.0833	NaN	GSTO2,LRRC8D
IL-15 Production	0.376	0.0661	NaN	AXL,EPHA3,EPHA6,FER,MUSK,RYK,SRC,TEK
Citrulline Biosynthesis	0.376	0.111	NaN	LOC102724788/PRODH
Leucine Degradation I	0.376	0.111	NaN	ACADM
Cell Cycle Control of Chromosomal Replication	0.375	0.0714	NaN	CDK18,CDK19,RPA1,TOP2B
Unfolded protein response	0.375	0.0714	NaN	DNAJB9,EDEM1,INSIG1,SEL1L
Role of Pattern Recognition Receptors in Recognition of Bacteria and Viruses	0.374	0.0649	NaN	IFNA4,IL1B,Il3,PIK3C3,PRKCE,PRKD1,PTX3,TLR4,TNFSF15,TNFSF8
T Cell Receptor Signaling	0.372	0.0667	NaN	HRAS,MAP3K1,PIK3C3,PPP3CA,PPP3R2,RASA1,RASD2
Th1 and Th2 Activation Pathway	0.37	0.0643	NaN	ACVR1,CCR4,CXCR4,GATA3,IL1RL1,IL4R,JAG1,MAF,PIK3C3,PTGDR2,S1PR1
Acute Myeloid Leukemia Signaling	0.369	0.0674	NaN	AKT3,HRAS,MTOR,PIK3C3,RASD2,TCF4
Production of Nitric Oxide and Reactive Oxygen Species in Macrophages	0.367	0.0638	NaN	AKT3,MAP3K1,Map3k7,PIK3C3,PPP1R3A,PRKCE,PRKD1,RHOBTB1,RHOBTB2,RHOJ,RHOU,TLR4
PKCŒ∏ Signaling in T Lymphocytes	0.366	0.0645	NaN	CACNA1D,CACNA1G,CACNA2D4,HRAS,MAP3K1,Map3k7,PIK3C3,PPP3CA,PPP3R2,RASD2
Pyrimidine Ribonucleotides Interconversion	0.359	0.0732	NaN	ENTPD3,ENTPD6,NUDT15
Estrogen-Dependent Breast Cancer Signaling	0.354	0.0676	NaN	AKT3,HRAS,PIK3C3,RASD2,SRC
CCR3 Signaling in Eosinophils	0.349	0.0645	NaN	HRAS,ITPR2,MYLK,PIK3C3,PLA2G4A,PRKCE,PRKD1,RASD2
MIF Regulation of Innate Immunity	0.344	0.0714	NaN	LY96,PLA2G4A,TLR4
Intrinsic Prothrombin Activation Pathway	0.344	0.0714	NaN	COL5A3,PROS1,THBD
CDK5 Signaling	0.343	0.0648	NaN	ADCY3,DRD5,HRAS,ITGB1,PPP1R3A,PRKAG2,RASD2
TREM1 Signaling	0.342	0.0667	NaN	AKT3,IL1B,IL1RL1,ITGB1,TLR4
IL-15 Signaling	0.342	0.0667	NaN	AKT3,HRAS,MTOR,PIK3C3,RASD2
Pentose Phosphate Pathway	0.342	0.1	NaN	TKT
Estrogen-mediated S-phase Entry	0.339	0.0769	NaN	CCNE2,E2F7
Apelin Liver Signaling Pathway	0.339	0.0769	NaN	COL5A3,IRS1
Oncostatin M Signaling	0.329	0.0698	NaN	EPAS1,HRAS,RASD2
Pyrimidine Ribonucleotides De Novo Biosynthesis	0.329	0.0698	NaN	ENTPD3,ENTPD6,NUDT15
tRNA Splicing	0.329	0.0698	NaN	ENPP6,GDE1,PDE12
14-3-3-mediated Signaling	0.323	0.063	NaN	AKT3,HRAS,PIK3C3,PRKCE,PRKD1,RASD2,SRC,VIM
P2Y Purigenic Receptor Signaling Pathway	0.323	0.063	NaN	ADCY3,AKT3,HRAS,PIK3C3,PRKAG2,PRKCE,PRKD1,RASD2
Melatonin Degradation I	0.323	0.0667	NaN	CYP4B1,EXT2,LARGE1,SULT1C3
Melanocyte Development and Pigmentation Signaling	0.318	0.0638	NaN	ADCY3,HRAS,PIK3C3,PRKAG2,RASD2,SRC
Role of RIG1-like Receptors in Antiviral Innate Immunity	0.315	0.0682	NaN	IFNA4,RIPK1,TRIM25
IL-23 Signaling Pathway	0.315	0.0682	NaN	AKT3,IL1B,PIK3C3
GDP-glucose Biosynthesis	0.312	0.0909	NaN	PGM1
IL-2 Signaling	0.312	0.0656	NaN	AKT3,HRAS,PIK3C3,RASD2
Role of Wnt/GSK-3Œ≤ Signaling in the Pathogenesis of Influenza	0.31	0.0641	NaN	CTNNB1,IFNA4,TCF4,WNT16,WNT5B
Role of NFAT in Regulation of the Immune Response	0.299	0.0608	NaN	AKT3,HRAS,ITPR2,MEF2A,MEF2D,PIK3C3,PPP3CA,PPP3R2,RASD2,RCAN2,XPO1
PAK Signaling	0.292	0.0619	NaN	EPHA3,HRAS,ITGB1,MYLK,PIK3C3,RASD2
FLT3 Signaling in Hematopoietic Progenitor Cells	0.291	0.0625	NaN	AKT3,HRAS,MTOR,PIK3C3,RASD2
Renal Cell Carcinoma Signaling	0.291	0.0625	NaN	AKT3,EGLN3,HRAS,PIK3C3,RASD2
Chemokine Signaling	0.291	0.0625	NaN	CAMK1D,CXCR4,HRAS,RASD2,SRC
Glucose and Glucose-1-phosphate Degradation	0.286	0.0833	NaN	PGM1
NAD biosynthesis II (from tryptophan)	0.286	0.0833	NaN	KYNU
Glycogen Degradation II	0.286	0.0833	NaN	PGM1
UVA-Induced MAPK Signaling	0.282	0.0612	NaN	HRAS,MTOR,PARP8,PIK3C3,RASD2,TIPARP
Role of PI3K/AKT Signaling in the Pathogenesis of Influenza	0.279	0.0625	NaN	AKT3,IFNA4,MLH1,PIK3C3
VEGF Signaling	0.274	0.0606	NaN	AKT3,HRAS,PGF,PIK3C3,RASD2,SRC
Apelin Cardiomyocyte Signaling Pathway	0.274	0.0606	NaN	AKT3,MYLK,PIK3C3,PRKCE,PRKD1,SLC8A1
TNFR2 Signaling	0.272	0.0667	NaN	MAP3K1,TRAF1
Superpathway of Melatonin Degradation	0.269	0.0615	NaN	CYP4B1,EXT2,LARGE1,SULT1C3
Regulation of Cellular Mechanics by Calpain Protease	0.269	0.0615	NaN	HRAS,ITGB1,RASD2,SRC
Fc Epsilon RI Signaling	0.268	0.0598	NaN	AKT3,HRAS,PIK3C3,PLA2G4A,PRKCE,PRKD1,RASD2
Assembly of RNA Polymerase III Complex	0.263	0.0769	NaN	GTF3C3
Fatty Acid Activation	0.263	0.0769	NaN	ACSL6
Oleate Biosynthesis II (Animals)	0.263	0.0769	NaN	FADS2
Cholesterol Biosynthesis I	0.263	0.0769	NaN	DHCR24
Cholesterol Biosynthesis II (via 24,25-dihydrolanosterol)	0.263	0.0769	NaN	DHCR24
Cholesterol Biosynthesis III (via Desmosterol)	0.263	0.0769	NaN	DHCR24
Pregnenolone Biosynthesis	0.263	0.0769	NaN	MICAL3
Glutathione-mediated Detoxification	0.244	0.0625	NaN	GGH,GSTO2
Fatty Acid Œ≤-oxidation I	0.244	0.0625	NaN	ACADM,ACSL6
Amyloid Processing	0.243	0.06	NaN	AKT3,PRKAG2,PRKCE
DNA Double-Strand Break Repair by Homologous Recombination	0.242	0.0714	NaN	RPA1
Glycogen Degradation III	0.242	0.0714	NaN	PGM1
Colanic Acid Building Blocks Biosynthesis	0.242	0.0714	NaN	PMM1
IL-9 Signaling	0.231	0.0606	NaN	IRS1,PIK3C3
Superpathway of Citrulline Metabolism	0.223	0.0667	NaN	LOC102724788/PRODH
Adenosine Nucleotides Degradation II	0.223	0.0667	NaN	ADARB2
Histidine Degradation VI	0.223	0.0667	NaN	MICAL3
Granzyme B Signaling	0.206	0.0625	NaN	PRKDC
Parkinson's Signaling	0.206	0.0625	NaN	GPR37
Glucocorticoid Receptor Signaling	0	0.0446	NaN	AKT3,CD163,HRAS,IL1B,MAP3K1,NR3C2,PBX1,PIK3C3,PPP3CA,PPP3R2,PRKAG2,RASD2,SGK1,SMARCC2,TAF5L
Natural Killer Cell Signaling	0	0.0457	NaN	AKT3,COL5A3,HRAS,ITGB1,MAP3K1,Map3k7,MTOR,PIK3C3,RASD2
IL-10 Signaling	0	0.0435	NaN	IL1B,IL1RL1,IL4R
Circadian Rhythm Signaling	0	0.0303	NaN	GRIN2A
PPARŒ±/RXRŒ± Activation	0	0.0526	NaN	ACVR1,ADCY3,HRAS,IL1B,IL1RL1,IRS1,LPL,NR2F1,PRKAG2,RASD2
Aryl Hydrocarbon Receptor Signaling	0	0.049	NaN	CCNE2,CDKN2A,GSTO2,IL1B,NFIA,NR2F1,SRC
Coagulation System	0	0.0571	NaN	PROS1,THBD
Acute Phase Response Signaling	0	0.0559	NaN	AKT3,CP,HRAS,IL1B,MAP3K1,MTOR,RASD2,RIPK1,SOCS6,TCF4
LXR/RXR Activation	0	0.0496	NaN	IL1B,IL1RL1,LPL,LY96,MSR1,TLR4
Mitochondrial Dysfunction	0	0.0175	NaN	ACO1,ATP5MC3,NDUFS3
FXR/RXR Activation	0	0.0397	NaN	AKT3,IL1B,LPL,SLC10A1,SLC10A2
PXR/RXR Activation	0	0.0462	NaN	AKT3,IGFBP1,PRKAG2
Tight Junction Signaling	0	0.0476	NaN	AKT3,CLDN14,CTNNB1,MPDZ,MYH11,MYLK,PRKAG2,VAPA
Activation of IRF by Cytosolic Pattern Recognition Receptors	0	0.0317	NaN	IFNA4,RIPK1
FcŒ≥ Receptor-mediated Phagocytosis in Macrophages and Monocytes	0	0.0532	NaN	AKT3,DGKB,PRKCE,PRKD1,SRC
IL-12 Signaling and Production in Macrophages	0	0.053	NaN	AKT3,IFNA4,MAF,PIK3C3,PRKCE,PRKD1,TLR4
Role of PKR in Interferon Induction and Antiviral Response	0	0.0513	NaN	ATF3,FANCC,IFNA4,IL1B,MSR1,TLR4
CCR5 Signaling in Macrophages	0	0.0532	NaN	CACNA1D,CACNA1G,CACNA2D4,PRKCE,PRKD1
IL-22 Signaling	0	0.0417	NaN	AKT3
CD40 Signaling	0	0.0308	NaN	PIK3C3,TRAF1
CD27 Signaling in Lymphocytes	0	0.0377	NaN	MAP3K1,Map3k7
IL-17 Signaling	0	0.05	NaN	AKT3,HRAS,PIK3C3,RASD2
4-1BB Signaling in T Lymphocytes	0	0.0312	NaN	TRAF1
CTLA4 Signaling in Cytotoxic T Lymphocytes	0	0.0225	NaN	AKT3,PIK3C3
Induction of Apoptosis by HIV1	0	0.0492	NaN	CXCR4,RIPK1,TRAF1
B Cell Activating Factor Signaling	0	0.0488	NaN	MAP3K1,TRAF1
T Helper Cell Differentiation	0	0.0274	NaN	GATA3,IL4R
CD28 Signaling in T Helper Cells	0	0.05	NaN	AKT3,ITPR2,MAP3K1,PIK3C3,PPP3CA,PPP3R2
Role of Cytokines in Mediating Communication between Immune Cells	0	0.037	NaN	IFNA4,IL1B
Dendritic Cell Maturation	0	0.0383	NaN	AKT3,COL5A3,IL1B,LTBR,LY75,PIK3C3,TLR4
Melatonin Signaling	0	0.0556	NaN	PRKAG2,PRKCE,PRKD1,RORB
Endothelin-1 Signaling	0	0.0532	NaN	ADCY3,GUCY2C,HRAS,ITPR2,PIK3C3,PLA2G4A,PRKCE,PRKD1,RASD2,SRC
iCOS-iCOSL Signaling in T Helper Cells	0	0.0541	NaN	AKT3,ITPR2,PIK3C3,PLEKHA2,PPP3CA,PPP3R2
Mitotic Roles of Polo-Like Kinase	0	0.0303	NaN	ANAPC7,PLK5
Role of CHK Proteins in Cell Cycle Checkpoint Control	0	0.0526	NaN	E2F7,RPA1,TLK2
RAN Signaling	0	0.0588	NaN	XPO1
ATM Signaling	0	0.0309	NaN	HERC2,RBBP8,TLK2
Androgen Signaling	0	0.0515	NaN	CACNA1D,CACNA1G,CACNA2D4,PRKAG2,PRKCE,PRKD1,SRC
Type I Diabetes Mellitus Signaling	0	0.036	NaN	GAD1,IL1B,RIPK1,SOCS6
Primary Immunodeficiency Signaling	0	0.02	NaN	AICDA
Autoimmune Thyroid Disease Signaling	0	0.0204	NaN	TG
Graft-versus-Host Disease Signaling	0	0.0208	NaN	IL1B
Myc Mediated Apoptosis Signaling	0	0.04	NaN	CDKN2A,PRKAG2
Pancreatic Adenocarcinoma Signaling	0	0.055	NaN	AKT3,CDKN2A,CDKN2B,E2F7,PGF,PIK3C3
Communication between Innate and Adaptive Immune Cells	0	0.0208	NaN	IL1B,TLR4
Crosstalk between Dendritic Cells and Natural Killer Cells	0	0.0337	NaN	IL3RA,LTBR,TLR4
Systemic Lupus Erythematosus Signaling	0	0.0437	NaN	AKT3,C8B,HRAS,IFNA4,IL1B,MTOR,PIK3C3,RASD2,SNRPB,SNRPN
Cdc42 Signaling	0	0.0419	NaN	BAIAP2,IQGAP2,ITGB1,MYLK,PARD3,RASA1,SRC
EIF2 Signaling	0	0.0312	NaN	AKT3,ATF3,EIF3H,HRAS,PIK3C3,RASD2,RPS15A
April Mediated Signaling	0	0.0513	NaN	MAP3K1,TRAF1
Retinoic acid Mediated Apoptosis Signaling	0	0.05	NaN	IFNA4,PARP8,TIPARP
RhoA Signaling	0	0.0569	NaN	ARHGAP12,BAIAP2,LPAR1,MYLK,RAPGEF2,SEPTIN6,TTN
Altered T Cell and B Cell Signaling in Rheumatoid Arthritis	0	0.0222	NaN	IL1B,TLR4
Atherosclerosis Signaling	0	0.0556	NaN	ALOXE3,COL5A3,CXCR4,IL1B,LPL,MSR1,PLA2G4A
Regulation of eIF4 and p70S6K Signaling	0	0.0573	NaN	AKT3,EIF3H,HRAS,IRS1,ITGB1,MTOR,PIK3C3,RASD2,RPS15A
IL-1 Signaling	0	0.033	NaN	ADCY3,MAP3K1,PRKAG2
Neuroprotective Role of THOP1 in Alzheimer's Disease	0	0.0427	NaN	IDE,PDYN,PRKAG2,PRSS27,TMPRSS15
Regulation of IL-2 Expression in Activated and Anergic T Lymphocytes	0	0.0562	NaN	HRAS,MAP3K1,PPP3CA,PPP3R2,RASD2
TWEAK Signaling	0	0.0571	NaN	RIPK1,TRAF1
Role of Lipids/Lipid Rafts in the Pathogenesis of Influenza	0	0.0435	NaN	IFNA4
TNFR1 Signaling	0	0.04	NaN	MAP3K1,RIPK1
Role of MAPK Signaling in the Pathogenesis of Influenza	0	0.05	NaN	AKT3,HRAS,PLA2G4A,RASD2
Role of Hypercytokinemia/hyperchemokinemia in the Pathogenesis of Influenza	0	0.0465	NaN	IFNA4,IL1B
Antiproliferative Role of TOB in T Cell Signaling	0	0.0256	NaN	CCNE2
MSP-RON Signaling Pathway	0	0.0517	NaN	IL3RA,PIK3C3,TLR4
Inhibition of Angiogenesis by TSP1	0	0.0588	NaN	AKT3,CD47
Assembly of RNA Polymerase II Complex	0	0.02	NaN	TAF5L
IL-17A Signaling in Airway Cells	0	0.0308	NaN	AKT3,PIK3C3
Role of IL-17A in Arthritis	0	0.0182	NaN	PIK3C3
IL-17A Signaling in Fibroblasts	0	0.0286	NaN	NFKBIZ
Role of IL-17F in Allergic Inflammatory Airway Diseases	0	0.0238	NaN	IL1B
Differential Regulation of Cytokine Production in Macrophages and T Helper Cells by IL-17A and IL-17F	0	0.0556	NaN	IL1B
Differential Regulation of Cytokine Production in Intestinal Epithelial Cells by IL-17A and IL-17F	0	0.0435	NaN	IL1B
NGF Signaling	0	0.0526	NaN	AKT3,HRAS,MAP3K1,Map3k7,PIK3C3,RASD2
Paxillin Signaling	0	0.0556	NaN	HRAS,ITGB1,ITGB6,PIK3C3,RASD2,SRC
Transcriptional Regulatory Network in Embryonic Stem Cells	0	0.037	NaN	FOXD3,GJD2
iNOS Signaling	0	0.0444	NaN	LY96,TLR4
ErbB2-ErbB3 Signaling	0	0.0462	NaN	HRAS,PIK3C3,RASD2
GADD45 Signaling	0	0.0526	NaN	CCNE2
Bupropion Degradation	0	0.04	NaN	CYP4B1
Nicotine Degradation III	0	0.0536	NaN	CYP4B1,EXT2,LARGE1
Dopamine Degradation	0	0.0333	NaN	SULT1C3
Glutathione Redox Reactions I	0	0.0417	NaN	GPX2
Ubiquinol-10 Biosynthesis (Eukaryotic)	0	0.0588	NaN	MICAL3
CDP-diacylglycerol Biosynthesis I	0	0.05	NaN	GPAT4
The Visual Cycle	0	0.05	NaN	RDH10
Pyridoxal 5'-phosphate Salvage Pathway	0	0.0462	NaN	CDK18,PRKCE,SGK1
Phospholipases	0	0.0159	NaN	PLA2G4A
Estrogen Biosynthesis	0	0.0244	NaN	CYP4B1
Phosphatidylglycerol Biosynthesis II (Non-plastidic)	0	0.0455	NaN	GPAT4
Nicotine Degradation II	0	0.0462	NaN	CYP4B1,EXT2,LARGE1
Valine Degradation I	0	0.0556	NaN	BCKDHB
Superpathway of D-myo-inositol (1,4,5)-trisphosphate Metabolism	0	0.0435	NaN	IMPAD1
Purine Nucleotides Degradation II (Aerobic)	0	0.0556	NaN	ADARB2
Mitochondrial L-carnitine Shuttle Pathway	0	0.0588	NaN	ACSL6
Serotonin Degradation	0	0.0448	NaN	EXT2,LARGE1,SULT1C3
TCA Cycle II (Eukaryotic)	0	0.0417	NaN	ACO1
D-myo-inositol (1,4,5)-trisphosphate Degradation	0	0.0588	NaN	IMPAD1
Tryptophan Degradation III (Eukaryotic)	0	0.0435	NaN	KYNU
Triacylglycerol Biosynthesis	0	0.0476	NaN	GPAT4,PLPP3
Salvage Pathways of Pyrimidine Ribonucleotides	0	0.0412	NaN	AICDA,CDK18,PRKCE,SGK1
Methylglyoxal Degradation III	0	0.0556	NaN	AKR1B1
Acetone Degradation I (to Methylglyoxal)	0	0.0333	NaN	CYP4B1
Fatty Acid Œ±-oxidation	0	0.05	NaN	ALOXE3
Methionine Degradation I (to Homocysteine)	0	0.0455	NaN	MGMT
Superpathway of Methionine Degradation	0	0.027	NaN	MGMT
Superpathway of Cholesterol Biosynthesis	0	0.0345	NaN	DHCR24
Antioxidant Action of Vitamin C	0	0.0275	NaN	GSTO2,PLA2G4A,SLC2A2
GŒ±s Signaling	0	0.0561	NaN	ADCY3,DRD5,PRKAG2,RAPGEF2,RYR3,SRC
Remodeling of Epithelial Adherens Junctions	0	0.0588	NaN	CTNNB1,DNM2,Mapre2,SRC
Cysteine Biosynthesis III (mammalia)	0	0.0417	NaN	MGMT
Agranulocyte Adhesion and Diapedesis	0	0.0466	NaN	CDH5,CLDN14,CXCR4,HRH1,IL1B,ITGB1,MMP16,MMP2,MYH11
Granulocyte Adhesion and Diapedesis	0	0.05	NaN	CDH5,CLDN14,CXCR4,HRH1,IL1B,IL1RL1,ITGB1,MMP16,MMP2
Oxidative Phosphorylation	0	0.0183	NaN	ATP5MC3,NDUFS3
PCP pathway	0	0.05	NaN	RSPO3,WNT16,WNT5B
Wnt/Ca+ pathway	0	0.0323	NaN	PPP3CA,WNT5B
Estrogen Receptor Signaling	0	0.0579	NaN	ADCY3,AKT3,CACNA1D,CAV1,FOXG1,HNRNPD,HRAS,MMP16,MMP2,MTOR,PGF,PIK3C3,PRKAG2,PRKCE,PRKD1,PRKDC,RASD2,SRC,ZDHHC21
ERK/MAPK Signaling	0	0.057	NaN	DUSP4,HRAS,ITGB1,MOS,PIK3C3,PLA2G4A,PPP1R3A,PRKAG2,PRKCE,RASD2,SRC
Nucleotide Excision Repair Pathway	0	0.0286	NaN	RPA1
Interferon Signaling	0	0.0278	NaN	IFI35
Protein Ubiquitination Pathway	0	0.0513	NaN	DNAJB9,DNAJC13,DNAJC27,DNAJC5B,DNAJC6,HSPA12A,PSMB7,PSMD7,UBE2E3,UBE2V2,USP24,USP34,USP35,USP38
B Cell Receptor Signaling	0	0.0486	NaN	AKT3,HRAS,MAP3K1,Map3k7,MTOR,PIK3C3,PPP3CA,PPP3R2,RASD2
Phototransduction Pathway	0	0.0377	NaN	GUCY2C,PRKAG2
Neurotrophin/TRK Signaling	0	0.0526	NaN	HRAS,PIK3C3,RASD2,SPRY2
Death Receptor Signaling	0	0.0549	NaN	PARP8,RIPK1,TIPARP,TNFRSF21,TNFSF15
PPAR Signaling	0	0.0481	NaN	HRAS,IL1B,IL1RL1,NR2F1,RASD2
p38 MAPK Signaling	0	0.0508	NaN	EEF2K,IL1B,IL1RL1,MEF2A,MEF2D,PLA2G4A
Apoptosis Signaling	0	0.0303	NaN	HRAS,PRKCE,RASD2
Notch Signaling	0	0.0541	NaN	JAG1,MAML3
Hypoxia Signaling in the Cardiovascular System	0	0.027	NaN	UBE2E3,UBE2V2
IL-6 Signaling	0	0.056	NaN	AKT3,HRAS,IL1B,IL1RL1,PIK3C3,RASD2,TNFAIP6
GPCR-Mediated Integration of Enteroendocrine Signaling Exemplified by an L Cell	0	0.0548	NaN	ADCY3,GAL,ITPR2,PRKAG2
Phagosome Maturation	0	0.0464	NaN	ATP6V1B1,ATP6V1G3,ATP6V1H,DYNC2H1,DYNLRB2,PIK3C3,RILP
Autophagy	0	0.0328	NaN	MTOR,PIK3C3
PD-1, PD-L1 cancer immunotherapy pathway	0	0.0283	NaN	AKT3,CIP2A,PIK3C3
Sumoylation Pathway	0	0.0583	NaN	HDAC2,RHOBTB1,RHOBTB2,RHOJ,RHOU,RPA1
Th1 Pathway	0	0.0165	NaN	GATA3,PIK3C3
IL-7 Signaling Pathway	0	0.0385	NaN	AKT3,FOXG1,PIK3C3
Sirtuin Signaling Pathway	0	0.0447	NaN	BPGM,EPAS1,MTOR,NDUFS3,POLR1A,POLR1E,PRKDC,RBBP8,SCNN1A,SMARCA5,TIMM23,Timm8a2,WRN
Th17 Activation Pathway	0	0.022	NaN	IL1B,MTOR
SPINK1 Pancreatic Cancer Pathway	0	0.05	NaN	CPA6,CPB2,TMPRSS15
NER Pathway	0	0.0388	NaN	CHAF1B,RPA1,TCEA1,TOP2B
SPINK1 General Cancer Pathway	0	0.058	NaN	AKT3,HRAS,PIK3C3,RASD2
Apelin Pancreas Signaling Pathway	0	0.0455	NaN	PIK3C3,PRKAG2
Apelin Adipocyte Signaling Pathway	0	0.0366	NaN	ADCY3,GPX2,PRKAG2
PFKFB4 Signaling Pathway	0	0.0435	NaN	PRKAG2,TKT
T Cell Exhaustion Signaling Pathway	0	0.04	NaN	ACVR1,AKT3,HRAS,IFNA4,MTOR,PIK3C3,RASD2
Systemic Lupus Erythematosus In T Cell Signaling Pathway	0	0.036	NaN	AKT3,HRAS,MTOR,PIK3C3,PPP3CA,PPP3R2,RASD2,RHOBTB1,RHOBTB2,RHOJ,RHOU,STIM1
Inhibition of ARE-Mediated mRNA Degradation Pathway	0	0.0492	NaN	AKT3,CNOT7,PRKAG2,TNFSF15,TNFSF18,TNFSF8
Complement System	0	0.0541	NaN	C8B,CD55
Eicosanoid Signaling	0	0.0303	NaN	CYSLTR2,PLA2G4A
