## Supplementary Tables for "Chromatin accessibility dynamics of neurogenic niche cells reveal defects in neural stem cell adhesion and migration during aging": Supplementary Table 7 - Primer sequences.xlsx

### Sheet: Sheet1
Primer Name	Direction	Sequence (5' -> 3')	Purpose
Safe_4_gRNA_F	Forward	ttggGATAACCTGAACATGGACCAgtttaagagc	Cas9 KO guide RNA cloning primer to replace EGFP targeting guide in MCB320 plasmid
Safe_4_gRNA_R	Reverse	ttagctcttaaacTGGTCCATGTTCAGGTTATCccaacaag	Cas9 KO guide RNA cloning primer to replace EGFP targeting guide in MCB320 plasmid
NFIC_1_gRNA_F	Forward	ttggGGCAGCAGCGCCTCGATGAAgtttaagagc	Cas9 KO guide RNA cloning primer to replace EGFP targeting guide in MCB320 plasmid
NFIC_1_gRNA_R	Reverse	ttagctcttaaacTTCATCGAGGCGCTGCTGCCccaacaag	Cas9 KO guide RNA cloning primer to replace EGFP targeting guide in MCB320 plasmid
mU6_seq	Forward	GGCTTGGATTTCTATAACTTCG	Sequencing primer for MCB320 plasmid to check for successful replacement of EGFP with target gRNA sequence
Safe_4_F_ICE	Forward	CAGATCCCCAATATTTTAGTTGC	ICE analysis primer to PCR amplify and sequence genomic region of DNA that should have been edited by guide
Safe_4_R_ICE	Reverse	AAAGAACAATTTGGATTTACTACAG	ICE analysis primer to PCR amplify and sequence genomic region of DNA that should have been edited by guide
NFIC_1_F_ICE	Forward	CCAGTCACAGCCAGTACGAA	ICE analysis primer to PCR amplify and sequence genomic region of DNA that should have been edited by guide
NFIC_1_R_ICE	Reverse	TCTCTGGACAGTCCCTGTTCT	ICE analysis primer to PCR amplify and sequence genomic region of DNA that should have been edited by guide
