## Supplementary Tables for "Chromatin accessibility dynamics of neurogenic niche cells reveal defects in neural stem cell adhesion and migration during aging": Supplementary Table 8 - Reactive and repairing astrocyte Markers.xlsx

### Sheet: Read me
Sheet 2 contains gene markers used to test for presence of reactive astrocytes. Below are descriptions of each gene list used
Column name	Reference (PMID)	Description
Luo_Ependymal_repairing	16626393, 18385338	Ependymal-repairing SVZ astrocytes
Liddelow_A1_reactive	28099414	A1 reactive astrocyte transcriptomic markers
Liddelow_A2_reactive	28099414	A2 reactive astrocyte transcriptomic markers
Liddelow_pan_reactive	28099414	Transcriptomic markers shared between A1 and A2 reactive astrocytes
Das_pan_injury	32736565	Transcriptomic markers of reactive astrocytes assembled from meta-analysis of 15 transcriptomic datasets
Pan_reactive_Das_Liddelow_overlap		Overlap in genes from Liddelow_pan_reactive and Das_pan_injury

### Sheet: Sheet2
Luo_Ependymal_repairing	Liddelow_A1_reactive	Liddelow_A2_reactive	Liddelow_pan_reactive	Das_pan_injury	Pan_reactive_Das_Liddelow_overlap
Cd24a	Lcn2	Lcn2	Lcn2	Gfap	Gfap
S100b	Steap4	Steap4	Steap4	Vim	Vim
Gfap	S1pr3	S1pr3	S1pr3	Actb	Timp1
Ctnnb1	Timp1	Timp1	Timp1	Dst	Cd44
	Hspb1	Hspb1	Hspb1	Cd44	Osmr
	Cxcl10	Cxcl10	Cxcl10	Timp1
	Cd44	Cd44	Cd44	Lgals3
	Osmr	Osmr	Osmr	Lgals1
	Cp	Cp	Cp	Lgals3bp
	Serpina3n	Serpina3n	Serpina3n	Csf1
	Aspg	Aspg	Aspg	Ifit3
	Vim	Vim	Vim	Stat3
	Gfap	Gfap	Gfap	C3
	H2-T23	Clcf1		Osmr
	Serping1	Tgm1		Serping1
	H2-D1	Ptx3		Stat1
	Ggta1	S100a10		Fas
	Iigp1	Sphk1		Ifi44
	Gbp2	Cd109		Ifih1
	Fbln5	Ptgs2		Irf9
	Ugt1a1	Emp1		Fcer1g
	Fkbp5	Slc10a6		Havcr2
	Psmb8	Tm4sf1		Stat2
	Srgn	B3gnt5
	Amigo2	Cd14
